# Sex-specific *doublesex* regulation targeting the color-patterning gene *h* underlies the evolution of wing sexual dimorphism in the harlequin ladybug *Harmonia axyridis*

**DOI:** 10.1101/2025.08.06.668842

**Authors:** Soichi Yeki, Kagayaki Kato, Shinichi Morita, Kenji Shimomura, Teruyuki Niimi, Norihide Hinomoto, Takaaki Daimon, Toshiya Ando

**Author notes:** Correspondence and requests for materials should be addressed to T.A.

## Abstract

Organisms on Earth show various forms of sexual dimorphism, including ornaments, weapon traits, and pheromone glands, which has been acquired through sexual selection during evolution. Although the genetic basis of sexual trait has been investigated in diverse species, its evolutionary origin, evolutionary mode, and evolvability remain poorly understood. To address these issues, we investigated the strain-specific sexual dimorphism in elytral color patterns of the harlequin ladybug, *Harmonia axyridis*, a species with over 200 color morphs. The most basal Red-nSpots type color morph exhibits sexual dimorphism, whereas other derived color morphs have lost it. To investigate how this loss of sexual dimorphism is associated with the emergence of novel color morphs, we investigated the genetic basis of sexual dimorphism by focusing on the master sex differentiation gene, *doublesex* (*dsx*). We show that *dsx* regulates color pattern dimorphism by negatively modulating black spot size in males. This modulation is primarily mediated by the transcriptional regulation of the color patterning gene, *h* (*Drosophila pannier* ortholog). Intraspecific comparative ATAC-seq analysis of the pupal wings revealed that, at the *h* locus, not the absolute number of Dsx-binding motifs but the proportion of open chromatin regions containing Dsx-binding motifs relative to those lacking such motifs was reduced in strains that had lost sexual dimorphism and acquired novel color patterns, implying that sexual dimorphism evolves based on the balance between novel CREs and Dsx-binding motif density. The present study provides a fundamental molecular framework for understanding how a secondary sexual trait evolves within *H. axyridis*.
