## Supplementary Tables 1-8 for "Sex-specific *doublesex* regulation targeting the color-patterning gene *h* underlies the evolution of wing sexual dimorphism in the harlequin ladybug *Harmonia axyridis*"

### Sheet: Table S1
Table S1. Taxa and proteins used for the molecular phylogenetic analysis of DMRT family.
OUT name	Gene	Accession number	Species	Phylum	Subphylum	Class	Order
Tcas_Dsx	dsx	NP_001345539.1	Tribolium castaneum	Artropoda	Hexapoda	Insecta	Coleoptera
Haxy_Dsx	dsx	this study	Harmonia axyridis	Artropoda	Hexapoda	Insecta	Coleoptera
Dmel_Dsx	dsx	NP_731197.1	Drosophila melanogaster	Artropoda	Hexapoda	Insecta	Diptera
Lcup_Dsx	dsx	ADG37648.1	Lucilia cuprina	Artropoda	Hexapoda	Insecta	Diptera
Bmor_Dsx	dsx	XP_012544211.1	Bombyx mori	Artropoda	Hexapoda	Insecta	Lepidoptera
Ekue_Dsx	dsx	CAG7465062.1	Ephestia kuehniella	Artropoda	Hexapoda	Insecta	Lepidoptera
Tdom_Dsx	dsx	UTQ10360.1	Thermobia domestica	Artropoda	Hexapoda	Insecta	Zygentoma
Tcas_Dmrt99B	dmrt99B	XP_975675.1	Tribolium castaneum	Artropoda	Hexapoda	Insecta	Coleoptera
Dmel_Dmrt99B	dmrt99B	NP_524549.1	Drosophila melanogaster	Artropoda	Hexapoda	Insecta	Diptera
Lcup_Dmrt99B	dmrt99B	XP_023308885.2	Lucilia cuprina	Artropoda	Hexapoda	Insecta	Diptera
Bmor_Dmrt99B	dmrt99B	XP_004924389.2	Bombyx mori	Artropoda	Hexapoda	Insecta	Lepidoptera
Xlae_Dmrt1	dmrt1	NP_001089969.1	Xenopus laevis	Chordata	Craniata	Amphibia	Anura
Bmut_Dmrt1	dmrt1	ELR53308.1	Bos mutus	Chordata	Craniata	Mammalia	Artiodactyla
Drer_Dmrt1	dmrt1	AAQ04555.1	Danio rerio	Chordata	Craniata	Actinopteri	Cypriniformes
Mmus_Dmrt1	dmrt1	AAO41736.1	Mus musculus	Chordata	Craniata	Mammalia	Rodentia

### Sheet: Table S2
Table S2. PCR primers used in this study
ID	Primer name	Strand	Sequence (5'>3')
#1	T7-dsx_F	sense	TAATACGACTCACTATAGGGATTGTGCATGTGAAAAATG
#2	T7-dsx_R	antisense	TAATACGACTCACTATAGGGCGTCTATACGTCTTGATGCT
#3	Y-marker-F	sense	ATATTCGGAACGAATAGGCA
#4	Y-marker-R	antisense	AAGATCTAGGCTCATGGAAG

### Sheet: Table S3
Table S3. Raw data for black spot morphology
Image ID	Spot ID (W = whole elytra)	Area (pixel)	Relative Area	RNAi target	Sex
1	W	14782159	1	dsx	F
1	1	132605	0.00897061	dsx	F
1	2	326494	0.022087	dsx	F
1	3	453829	0.0307011	dsx	F
1	4	721592	0.0488151	dsx	F
1	5	803472	0.0543542	dsx	F
1	6	605073	0.0409327	dsx	F
1	7	1221434	0.0826289	dsx	F
1	8	421130	0.0284891	dsx	F
1	9	670178	0.045337	dsx	F
1	10	1065468	0.072078	dsx	F
2	W	13924216	1	dsx	F
2	1	94437	0.00678221	dsx	F
2	2	306057	0.0219802	dsx	F
2	3	370885	0.026636	dsx	F
2	4	621057	0.0446027	dsx	F
2	5	600147	0.043101	dsx	F
2	6	473713	0.0340208	dsx	F
2	7	987346	0.0709086	dsx	F
2	8	440520	0.031637	dsx	F
2	9	606399	0.04355	dsx	F
2	10	764906	0.0549335	dsx	F
3	W	16851166	1	dsx	F
3	1	322465	0.0191361	dsx	F
3	2	234526	0.0139175	dsx	F
3	3	401868	0.0238481	dsx	F
3	4	678232	0.0402484	dsx	F
3	5	558424	0.0331386	dsx	F
3	6	437445	0.0259593	dsx	F
3	7	801399	0.0475575	dsx	F
3	8	213190	0.0126514	dsx	F
3	9	511127	0.0303318	dsx	F
3	10	720167	0.0427369	dsx	F
4	W	14550396	1	dsx	F
4	1	202770	0.0139357	dsx	F
4	2	391324	0.0268944	dsx	F
4	3	467104	0.0321025	dsx	F
4	4	667227	0.0458563	dsx	F
4	5	778297	0.0534897	dsx	F
4	6	493877	0.0339425	dsx	F
4	7	1043548	0.0717196	dsx	F
4	8	377649	0.0259546	dsx	F
4	9	536517	0.036873	dsx	F
4	10	806137	0.0554031	dsx	F
5	W	15211123	1	dsx	F
5	1	135571	0.00891262	dsx	F
5	2	356421	0.0234316	dsx	F
5	3	462748	0.0304217	dsx	F
5	4	690526	0.0453961	dsx	F
5	5	802046	0.0527276	dsx	F
5	6	548330	0.036048	dsx	F
5	7	1114619	0.0732766	dsx	F
5	8	381990	0.0251125	dsx	F
5	9	592118	0.0389266	dsx	F
5	10	929029	0.0610756	dsx	F
6	W	14040502	1	dsx	F
6	1	114147	0.00812984	dsx	F
6	2	324168	0.0230881	dsx	F
6	3	537953	0.0383144	dsx	F
6	4	553825	0.0394448	dsx	F
6	5	637128	0.0453779	dsx	F
6	6	458952	0.0326877	dsx	F
6	7	830687	0.0591636	dsx	F
6	8	303949	0.021648	dsx	F
6	9	555456	0.039561	dsx	F
6	10	785838	0.0559694	dsx	F
7	W	11495455	1	dsx	F
7	1	96677	0.00841002	dsx	F
7	2	273659	0.0238058	dsx	F
7	3	420483	0.0365782	dsx	F
7	4	497432	0.0432721	dsx	F
7	5	608501	0.0529341	dsx	F
7	6	394376	0.0343071	dsx	F
7	7	744539	0.0647681	dsx	F
7	8	315824	0.0274738	dsx	F
7	9	549839	0.047831	dsx	F
7	10	800586	0.0696437	dsx	F
8	W	12827883	1	dsx	F
8	1	140009	0.0109144	dsx	F
8	2	294577	0.0229638	dsx	F
8	3	412364	0.0321459	dsx	F
8	4	536797	0.0418461	dsx	F
8	5	600822	0.0468372	dsx	F
8	6	430018	0.0335221	dsx	F
8	7	921814	0.0718602	dsx	F
8	8	211395	0.0164793	dsx	F
8	9	446536	0.0348098	dsx	F
8	10	845484	0.0659099	dsx	F
9	W	12748801	1	dsx	F
9	1	97143	0.00761977	dsx	F
9	2	281645	0.0220919	dsx	F
9	3	370363	0.0290508	dsx	F
9	4	530945	0.0416467	dsx	F
9	5	569599	0.0446786	dsx	F
9	6	414747	0.0325322	dsx	F
9	7	886849	0.0695633	dsx	F
9	8	311072	0.0244001	dsx	F
9	9	437032	0.0342802	dsx	F
9	10	752707	0.0590414	dsx	F
10	W	11727566	1	dsx	F
10	1	128079	0.0109212	dsx	F
10	2	296391	0.025273	dsx	F
10	3	460784	0.0392907	dsx	F
10	4	574267	0.0489673	dsx	F
10	5	511763	0.0436376	dsx	F
10	6	357240	0.0304616	dsx	F
10	7	937337	0.079926	dsx	F
10	8	299589	0.0255457	dsx	F
10	9	467183	0.0398363	dsx	F
10	10	739050	0.0630182	dsx	F
11	W	12977373	1	dsx	F
11	1	115081	0.00886782	dsx	F
11	2	361021	0.0278193	dsx	F
11	3	399404	0.030777	dsx	F
11	4	608737	0.0469076	dsx	F
11	5	685822	0.0528475	dsx	F
11	6	443450	0.034171	dsx	F
11	7	873168	0.0672839	dsx	F
11	8	312011	0.0240427	dsx	F
11	9	567417	0.0437236	dsx	F
11	10	897469	0.0691564	dsx	F
12	W	11637298	1	dsx	M
12	1	140631	0.0120845	dsx	M
12	2	214657	0.0184456	dsx	M
12	3	300746	0.0258433	dsx	M
12	4	554770	0.0476717	dsx	M
12	5	569943	0.0489755	dsx	M
12	6	367402	0.0315711	dsx	M
12	7	720342	0.0618994	dsx	M
12	8	274673	0.0236028	dsx	M
12	9	369872	0.0317833	dsx	M
12	10	745612	0.0640709	dsx	M
13	W	13209237	1	dsx	M
13	1	165587	0.0125357	dsx	M
13	2	367118	0.0277925	dsx	M
13	3	336452	0.025471	dsx	M
13	4	618189	0.0467998	dsx	M
13	5	537427	0.0406857	dsx	M
13	6	331438	0.0250914	dsx	M
13	7	514392	0.0389418	dsx	M
13	8	203922	0.0154378	dsx	M
13	9	295672	0.0223837	dsx	M
13	10	540812	0.040942	dsx	M
14	W	11022053	1	dsx	M
14	1	129609	0.0117591	dsx	M
14	2	248400	0.0225366	dsx	M
14	3	339277	0.0307817	dsx	M
14	4	475676	0.0431568	dsx	M
14	5	545153	0.0494602	dsx	M
14	6	345878	0.0313805	dsx	M
14	7	645180	0.0585354	dsx	M
14	8	163818	0.0148627	dsx	M
14	9	298646	0.0270953	dsx	M
14	10	556370	0.0504779	dsx	M
15	W	12788978	1	dsx	M
15	1	98221	0.00768013	dsx	M
15	2	225977	0.0176697	dsx	M
15	3	224058	0.0175196	dsx	M
15	4	618926	0.0483953	dsx	M
15	5	563925	0.0440946	dsx	M
15	6	368530	0.0288162	dsx	M
15	7	679857	0.0531596	dsx	M
15	8	234836	0.0183624	dsx	M
15	9	373643	0.029216	dsx	M
15	10	421371	0.032948	dsx	M
16	W	9138176	1	dsx	M
16	1	161947	0.017722	dsx	M
16	2	183995	0.0201348	dsx	M
16	3	391354	0.0428263	dsx	M
16	4	509063	0.0557073	dsx	M
16	5	587517	0.0642926	dsx	M
16	6	352994	0.0386285	dsx	M
16	7	650875	0.0712259	dsx	M
16	8	297773	0.0325856	dsx	M
16	9	337551	0.0369386	dsx	M
16	10	699257	0.0765204	dsx	M
17	W	14985770	1	dsx	M
17	1	105315	0.00702767	dsx	M
17	2	240128	0.0160237	dsx	M
17	3	438851	0.0292845	dsx	M
17	4	628125	0.0419148	dsx	M
17	5	626173	0.0417845	dsx	M
17	6	397108	0.026499	dsx	M
17	7	673359	0.0449332	dsx	M
17	8	194590	0.012985	dsx	M
17	9	419194	0.0279728	dsx	M
17	10	458376	0.0305874	dsx	M
18	W	13188991	1	dsx	M
18	1	164450	0.0124687	dsx	M
18	2	197528	0.0149767	dsx	M
18	3	365055	0.0276788	dsx	M
18	4	643514	0.0487918	dsx	M
18	5	566422	0.0429466	dsx	M
18	6	475793	0.036075	dsx	M
18	7	770138	0.0583925	dsx	M
18	8	316288	0.0239812	dsx	M
18	9	569068	0.0431472	dsx	M
18	10	819114	0.0621059	dsx	M
19	W	14560517	1	dsx	M
19	1	114705	0.00787781	dsx	M
19	2	245968	0.0168928	dsx	M
19	3	419695	0.0288242	dsx	M
19	4	549275	0.0377236	dsx	M
19	5	625937	0.0429887	dsx	M
19	6	468293	0.0321618	dsx	M
19	7	778320	0.0534541	dsx	M
19	8	224112	0.0153918	dsx	M
19	9	470987	0.0323469	dsx	M
19	10	625742	0.0429753	dsx	M
20	W	13913812	1	dsx	M
20	1	97453	0.00700405	dsx	M
20	2	289756	0.0208251	dsx	M
20	3	351169	0.0252389	dsx	M
20	4	575052	0.0413296	dsx	M
20	5	539477	0.0387728	dsx	M
20	6	364933	0.0262281	dsx	M
20	7	835572	0.0600534	dsx	M
20	8	300575	0.0216026	dsx	M
20	9	453218	0.0325732	dsx	M
20	10	420091	0.0301924	dsx	M
21	W	11648837	1	dsx	M
21	1	83792	0.00719316	dsx	M
21	2	291029	0.0249835	dsx	M
21	3	291994	0.0250664	dsx	M
21	4	583346	0.0500776	dsx	M
21	5	479756	0.0411849	dsx	M
21	6	403819	0.034666	dsx	M
21	7	714935	0.0613739	dsx	M
21	8	265202	0.0227664	dsx	M
21	9	439601	0.0377378	dsx	M
21	10	792572	0.0680387	dsx	M
22	W	11709951	1	dsx	M
22	1	65812	0.00562018	dsx	M
22	2	278733	0.0238031	dsx	M
22	3	299912	0.0256117	dsx	M
22	4	512524	0.0437682	dsx	M
22	5	508478	0.0434227	dsx	M
22	6	377086	0.0322022	dsx	M
22	7	822651	0.0702523	dsx	M
22	8	327852	0.0279977	dsx	M
22	9	434542	0.0371088	dsx	M
22	10	574890	0.0490941	dsx	M
23	W	13023914	1	dsx	M
23	1	78669	0.00604035	dsx	M
23	2	275874	0.0211821	dsx	M
23	3	252008	0.0193496	dsx	M
23	4	534737	0.0410581	dsx	M
23	5	654720	0.0502706	dsx	M
23	6	459192	0.0352576	dsx	M
23	7	706811	0.0542702	dsx	M
23	8	246212	0.0189046	dsx	M
23	9	409861	0.0314699	dsx	M
23	10	391632	0.0300702	dsx	M
24	W	11665576	1	dsx	M
24	1	174210	0.0149337	dsx	M
24	2	340798	0.029214	dsx	M
24	3	373436	0.0320118	dsx	M
24	4	608730	0.0521817	dsx	M
24	5	588413	0.0504401	dsx	M
24	6	490137	0.0420157	dsx	M
24	7	838646	0.0718907	dsx	M
24	8	300390	0.0257501	dsx	M
24	9	531261	0.0455409	dsx	M
24	10	773591	0.066314	dsx	M
25	W	11550885	1	dsx	M
25	1	66653	0.00577038	dsx	M
25	2	217027	0.0187888	dsx	M
25	3	275083	0.0238149	dsx	M
25	4	467708	0.0404911	dsx	M
25	5	477569	0.0413448	dsx	M
25	6	345671	0.0299259	dsx	M
25	7	649935	0.0562671	dsx	M
25	8	190496	0.0164919	dsx	M
25	9	347672	0.0300992	dsx	M
25	10	433289	0.0375113	dsx	M
26	W	11229852	1	dsx	M
26	1	127721	0.0113733	dsx	M
26	2	220621	0.0196459	dsx	M
26	3	373233	0.0332358	dsx	M
26	4	489382	0.0435787	dsx	M
26	5	498758	0.0444136	dsx	M
26	6	377469	0.033613	dsx	M
26	7	710491	0.0632681	dsx	M
26	8	273839	0.0243849	dsx	M
26	9	437361	0.0389463	dsx	M
26	10	685857	0.0610744	dsx	M
27	W	12932188	1	dsx	M
27	1	88385	0.0068345	dsx	M
27	2	180085	0.0139253	dsx	M
27	3	294351	0.0227611	dsx	M
27	4	379256	0.0293265	dsx	M
27	5	495480	0.0383137	dsx	M
27	6	419482	0.032437	dsx	M
27	7	487276	0.0376793	dsx	M
27	8	138298	0.0106941	dsx	M
27	9	406375	0.0314235	dsx	M
27	10	379947	0.0293799	dsx	M
28	W	11851193	1	dsx	M
28	1	112088	0.00945795	dsx	M
28	2	305679	0.0257931	dsx	M
28	3	411787	0.0347465	dsx	M
28	4	459973	0.0388124	dsx	M
28	5	466565	0.0393686	dsx	M
28	6	350735	0.0295949	dsx	M
28	7	691565	0.058354	dsx	M
28	8	276360	0.0233192	dsx	M
28	9	402849	0.0339923	dsx	M
28	10	508594	0.042915	dsx	M
29	W	11551793	1	dsx	M
29	1	147154	0.0127386	dsx	M
29	2	291086	0.0251983	dsx	M
29	3	354693	0.0307046	dsx	M
29	4	505570	0.0437655	dsx	M
29	5	457010	0.0395618	dsx	M
29	6	321462	0.0278279	dsx	M
29	7	621669	0.0538158	dsx	M
29	8	358943	0.0310725	dsx	M
29	9	499037	0.0432	dsx	M
29	10	594529	0.0514664	dsx	M
30	W	9908751	1	dsx	M
30	1	116726	0.0117801	dsx	M
30	2	237488	0.0239675	dsx	M
30	3	356669	0.0359954	dsx	M
30	4	520897	0.0525694	dsx	M
30	5	501248	0.0505864	dsx	M
30	6	311940	0.0314813	dsx	M
30	7	638461	0.0644341	dsx	M
30	8	242870	0.0245107	dsx	M
30	9	336303	0.03394	dsx	M
30	10	646955	0.0652913	dsx	M
31	W	11461926	1	dsx	M
31	1	94608	0.00825411	dsx	M
31	2	238949	0.0208472	dsx	M
31	3	339878	0.0296528	dsx	M
31	4	427542	0.0373011	dsx	M
31	5	583557	0.0509126	dsx	M
31	6	332626	0.0290201	dsx	M
31	7	643051	0.0561032	dsx	M
31	8	192610	0.0168043	dsx	M
31	9	364422	0.0317941	dsx	M
31	10	700404	0.061107	dsx	M
32	W	12980800	1	dsx	M
32	1	147804	0.0113864	dsx	M
32	2	310711	0.0239362	dsx	M
32	3	366143	0.0282065	dsx	M
32	4	593962	0.045757	dsx	M
32	5	535966	0.0412891	dsx	M
32	6	399908	0.0308077	dsx	M
32	7	761671	0.0586767	dsx	M
32	8	251056	0.0193406	dsx	M
32	9	424195	0.0326786	dsx	M
32	10	520363	0.0400871	dsx	M
33	W	12107190	1	dsx	M
33	1	322327	0.0266228	dsx	M
33	2	302780	0.0250083	dsx	M
33	3	397379	0.0328217	dsx	M
33	4	419983	0.0346887	dsx	M
33	5	357799	0.0295526	dsx	M
33	6	282420	0.0233266	dsx	M
33	7	682390	0.0563624	dsx	M
33	8	246719	0.0203779	dsx	M
33	9	386021	0.0318836	dsx	M
33	10	560946	0.0463316	dsx	M
34	W	13680344	1	dsx	M
34	1	148322	0.010842	dsx	M
34	2	286816	0.0209656	dsx	M
34	3	418017	0.030556	dsx	M
34	4	682336	0.0498771	dsx	M
34	5	591987	0.0432728	dsx	M
34	6	333613	0.0243863	dsx	M
34	7	703521	0.0514257	dsx	M
34	8	216569	0.0158307	dsx	M
34	9	377726	0.0276109	dsx	M
34	10	678263	0.0495794	dsx	M
35	W	13310488	1	dsx	M
35	1	121661	0.00914024	dsx	M
35	2	287860	0.0216266	dsx	M
35	3	319985	0.0240401	dsx	M
35	4	400248	0.0300701	dsx	M
35	5	534049	0.0401224	dsx	M
35	6	319067	0.0239711	dsx	M
35	7	745316	0.0559946	dsx	M
35	8	278452	0.0209197	dsx	M
35	9	383792	0.0288338	dsx	M
35	10	583602	0.0438453	dsx	M
36	W	15439103	1	GFP	F
36	1	131430	0.0085128	GFP	F
36	2	320569	0.0207634	GFP	F
36	3	423371	0.027422	GFP	F
36	4	751984	0.0487065	GFP	F
36	5	832202	0.0539022	GFP	F
36	6	640393	0.0414786	GFP	F
36	7	1036274	0.0671201	GFP	F
36	8	435562	0.0282116	GFP	F
36	9	724298	0.0469132	GFP	F
36	10	991902	0.0642461	GFP	F
37	W	15089866	1	GFP	F
37	1	143663	0.0095205	GFP	F
37	2	315284	0.0208938	GFP	F
37	3	441926	0.0292863	GFP	F
37	4	710396	0.0470777	GFP	F
37	5	802832	0.0532034	GFP	F
37	6	554979	0.0367783	GFP	F
37	7	1288662	0.0853992	GFP	F
37	8	404032	0.0267751	GFP	F
37	9	703037	0.04659	GFP	F
37	10	1105826	0.0732827	GFP	F
38	W	17966188	1	GFP	F
38	1	191549	0.0106616	GFP	F
38	2	373672	0.0207986	GFP	F
38	3	552345	0.0307436	GFP	F
38	4	648822	0.0361135	GFP	F
38	5	811504	0.0451684	GFP	F
38	6	525195	0.0292324	GFP	F
38	7	951116	0.0529392	GFP	F
38	8	326370	0.0181658	GFP	F
38	9	611551	0.034039	GFP	F
38	10	1097775	0.0611023	GFP	F
39	W	14212627	1	GFP	F
39	1	172542	0.01214	GFP	F
39	2	286164	0.0201345	GFP	F
39	3	476657	0.0335376	GFP	F
39	4	668117	0.0470087	GFP	F
39	5	622133	0.0437733	GFP	F
39	6	578285	0.0406881	GFP	F
39	7	1099740	0.0773777	GFP	F
39	8	329499	0.0231835	GFP	F
39	9	563559	0.039652	GFP	F
39	10	768053	0.0540402	GFP	F
40	W	14437754	1	GFP	F
40	1	137339	0.00951249	GFP	F
40	2	265481	0.018388	GFP	F
40	3	516416	0.0357684	GFP	F
40	4	665030	0.0460619	GFP	F
40	5	685167	0.0474566	GFP	F
40	6	420502	0.0291252	GFP	F
40	7	803434	0.0556481	GFP	F
40	8	326209	0.0225942	GFP	F
40	9	496460	0.0343862	GFP	F
40	10	993915	0.0688414	GFP	F
41	W	13950743	1	GFP	F
41	1	121344	0.00869803	GFP	F
41	2	368918	0.0264443	GFP	F
41	3	523181	0.037502	GFP	F
41	4	675506	0.0484208	GFP	F
41	5	839298	0.0601615	GFP	F
41	6	525406	0.0376615	GFP	F
41	7	1120475	0.0803165	GFP	F
41	8	434359	0.0311352	GFP	F
41	9	622982	0.0446558	GFP	F
41	10	1077915	0.0772658	GFP	F
42	W	17615339	1	GFP	F
42	1	147646	0.00838167	GFP	F
42	2	255960	0.0145305	GFP	F
42	3	397275	0.0225528	GFP	F
42	4	593220	0.0336763	GFP	F
42	5	692517	0.0393133	GFP	F
42	6	421358	0.0239199	GFP	F
42	7	1149753	0.06527	GFP	F
42	8	316409	0.0179621	GFP	F
42	9	568254	0.032259	GFP	F
42	10	944019	0.0535907	GFP	F
43	W	14151043	1	GFP	F
43	1	115203	0.00814096	GFP	F
43	2	404325	0.0285721	GFP	F
43	3	473018	0.0334264	GFP	F
43	4	676207	0.047785	GFP	F
43	5	754913	0.0533468	GFP	F
43	6	550422	0.0388962	GFP	F
43	7	1235876	0.0873346	GFP	F
43	8	556123	0.0392991	GFP	F
43	9	609702	0.0430853	GFP	F
43	10	1311164	0.0926549	GFP	F
44	W	14931968	1	GFP	F
44	1	141184	0.00945515	GFP	F
44	2	430561	0.0288348	GFP	F
44	3	515582	0.0345287	GFP	F
44	4	736895	0.0493502	GFP	F
44	5	748125	0.0501022	GFP	F
44	6	549951	0.0368304	GFP	F
44	7	1118038	0.0748755	GFP	F
44	8	366498	0.0245445	GFP	F
44	9	635415	0.042554	GFP	F
44	10	923923	0.0618755	GFP	F
45	W	16234872	1	GFP	F
45	1	138262	0.00851636	GFP	F
45	2	412830	0.0254286	GFP	F
45	3	528019	0.0325238	GFP	F
45	4	751046	0.0462613	GFP	F
45	5	727012	0.0447809	GFP	F
45	6	655362	0.0403676	GFP	F
45	7	1290022	0.0794599	GFP	F
45	8	493728	0.0304116	GFP	F
45	9	814567	0.0501739	GFP	F
45	10	1107421	0.0682125	GFP	F
46	W	15488940	1	GFP	F
46	1	185298	0.0119632	GFP	F
46	2	458493	0.0296013	GFP	F
46	3	526919	0.034019	GFP	F
46	4	670391	0.0432819	GFP	F
46	5	674788	0.0435658	GFP	F
46	6	479093	0.0309313	GFP	F
46	7	1189750	0.0768129	GFP	F
46	8	412174	0.0266109	GFP	F
46	9	597358	0.0385667	GFP	F
46	10	1009556	0.0651792	GFP	F
47	W	17353571	1	GFP	F
47	1	142007	0.00818316	GFP	F
47	2	444778	0.0256303	GFP	F
47	3	503847	0.0290342	GFP	F
47	4	806351	0.046466	GFP	F
47	5	897120	0.0516966	GFP	F
47	6	677571	0.039045	GFP	F
47	7	1235993	0.0712241	GFP	F
47	8	428020	0.0246647	GFP	F
47	9	781449	0.045031	GFP	F
47	10	1155956	0.066612	GFP	F
48	W	15988547	1	GFP	F
48	1	130392	0.00815534	GFP	F
48	2	419883	0.0262615	GFP	F
48	3	497678	0.0311272	GFP	F
48	4	683207	0.042731	GFP	F
48	5	708729	0.0443273	GFP	F
48	6	630127	0.0394111	GFP	F
48	7	1144127	0.0715592	GFP	F
48	8	351272	0.0219702	GFP	F
48	9	634014	0.0396543	GFP	F
48	10	1026564	0.0642062	GFP	F
49	W	14006559	1	GFP	F
49	1	111572	0.0079657	GFP	F
49	2	234378	0.0167334	GFP	F
49	3	431787	0.0308275	GFP	F
49	4	457863	0.0326892	GFP	F
49	5	446137	0.031852	GFP	F
49	6	379214	0.027074	GFP	F
49	7	726006	0.0518333	GFP	F
49	8	101798	0.00726788	GFP	F
49	9	436687	0.0311773	GFP	F
49	10	807348	0.0576407	GFP	F
50	W	16053338	1	GFP	F
50	1	65763	0.00409653	GFP	F
50	2	324048	0.0201857	GFP	F
50	3	421142	0.0262339	GFP	F
50	4	569924	0.0355019	GFP	F
50	5	542564	0.0337976	GFP	F
50	6	387318	0.0241269	GFP	F
50	7	946291	0.0589467	GFP	F
50	8	309284	0.019266	GFP	F
50	9	636047	0.0396209	GFP	F
50	10	907469	0.0565284	GFP	F
51	W	14671963	1	GFP	F
51	1	94702	0.00645462	GFP	F
51	2	303020	0.020653	GFP	F
51	3	377158	0.025706	GFP	F
51	4	526899	0.035912	GFP	F
51	5	642032	0.0437591	GFP	F
51	6	408110	0.0278156	GFP	F
51	7	869450	0.0592593	GFP	F
51	8	214433	0.0146152	GFP	F
51	9	512878	0.0349563	GFP	F
51	10	777338	0.0529812	GFP	F
52	W	12288602	1	GFP	F
52	1	233044	0.0189642	GFP	F
52	2	505538	0.0411388	GFP	F
52	3	362506	0.0294994	GFP	F
52	4	678844	0.0552418	GFP	F
52	5	571036	0.0464688	GFP	F
52	6	321425	0.0261564	GFP	F
52	7	1146720	0.0933157	GFP	F
52	8	452439	0.0368178	GFP	F
52	9	575045	0.046795	GFP	F
52	10	932167	0.0758562	GFP	F
53	W	13188826	1	GFP	F
53	1	132549	0.0100501	GFP	F
53	2	343244	0.0260254	GFP	F
53	3	500402	0.0379414	GFP	F
53	4	519419	0.0393833	GFP	F
53	5	662845	0.0502581	GFP	F
53	6	418940	0.0317648	GFP	F
53	7	940612	0.0713189	GFP	F
53	8	305676	0.0231769	GFP	F
53	9	518252	0.0392948	GFP	F
53	10	995123	0.075452	GFP	F
54	W	13880102	1	GFP	M
54	1	89609	0.00645593	GFP	M
54	2	155604	0.0112106	GFP	M
54	3	356080	0.025654	GFP	M
54	4	392854	0.0283034	GFP	M
54	5	479055	0.0345138	GFP	M
54	6	349040	0.0251468	GFP	M
54	7	587333	0.0423147	GFP	M
54	8	152336	0.0109751	GFP	M
54	9	273247	0.0196862	GFP	M
54	10	382017	0.0275226	GFP	M
55	W	13602979	1	GFP	M
55	1	62019	0.00455922	GFP	M
55	2	167788	0.0123347	GFP	M
55	3	223833	0.0164547	GFP	M
55	4	438654	0.0322469	GFP	M
55	5	443985	0.0326388	GFP	M
55	6	345964	0.025433	GFP	M
55	7	656164	0.0482368	GFP	M
55	8	143301	0.0105345	GFP	M
55	9	376230	0.0276579	GFP	M
55	10	302893	0.0222667	GFP	M
56	W	10175779	1	GFP	M
56	1	92907	0.00913021	GFP	M
56	2	174466	0.0171452	GFP	M
56	3	284700	0.0279782	GFP	M
56	4	338759	0.0332907	GFP	M
56	5	342418	0.0336503	GFP	M
56	6	249895	0.0245578	GFP	M
56	7	509611	0.0500808	GFP	M
56	8	207969	0.0204376	GFP	M
56	9	339697	0.0333829	GFP	M
56	10	481236	0.0472923	GFP	M
57	W	11028285	1	GFP	M
57	1	122047	0.0110667	GFP	M
57	2	226795	0.0205648	GFP	M
57	3	243421	0.0220724	GFP	M
57	4	520323	0.0471808	GFP	M
57	5	442611	0.0401342	GFP	M
57	6	385958	0.0349971	GFP	M
57	7	653130	0.0592232	GFP	M
57	8	245877	0.0222951	GFP	M
57	9	417101	0.037821	GFP	M
57	10	342803	0.031084	GFP	M
58	W	13424171	1	GFP	M
58	1	73630	0.00548488	GFP	M
58	2	157914	0.0117634	GFP	M
58	3	296598	0.0220943	GFP	M
58	4	397948	0.0296441	GFP	M
58	5	522496	0.038922	GFP	M
58	6	297954	0.0221953	GFP	M
58	7	595720	0.0443767	GFP	M
58	8	190490	0.0141901	GFP	M
58	9	408247	0.0304113	GFP	M
58	10	408076	0.0303986	GFP	M
59	W	14411897	1	GFP	M
59	1	66662	0.00462548	GFP	M
59	2	174001	0.0120734	GFP	M
59	3	315762	0.0219098	GFP	M
59	4	408753	0.0283622	GFP	M
59	5	481568	0.0334146	GFP	M
59	6	200774	0.0139311	GFP	M
59	7	347485	0.024111	GFP	M
59	8	193921	0.0134556	GFP	M
59	9	250905	0.0174096	GFP	M
59	10	363808	0.0252436	GFP	M
60	W	13624051	1	GFP	M
60	1	133447	0.00979496	GFP	M
60	2	310227	0.0227705	GFP	M
60	3	323746	0.0237628	GFP	M
60	4	537032	0.0394179	GFP	M
60	5	545072	0.0400081	GFP	M
60	6	433778	0.0318391	GFP	M
60	7	778585	0.0571478	GFP	M
60	8	179827	0.0131992	GFP	M
60	9	455233	0.0334139	GFP	M
60	10	494731	0.0363131	GFP	M
61	W	14981017	1	GFP	M
61	1	130569	0.00871563	GFP	M
61	2	260619	0.0173966	GFP	M
61	3	342219	0.0228435	GFP	M
61	4	530781	0.0354302	GFP	M
61	5	468596	0.0312793	GFP	M
61	6	484718	0.0323555	GFP	M
61	7	666622	0.0444978	GFP	M
61	8	142475	0.00951037	GFP	M
61	9	425675	0.0284143	GFP	M
61	10	368635	0.0246068	GFP	M
62	W	9688737	1	GFP	M
62	1	84942	0.00876709	GFP	M
62	2	224716	0.0231935	GFP	M
62	3	237654	0.0245289	GFP	M
62	4	371143	0.0383066	GFP	M
62	5	473034	0.0488231	GFP	M
62	6	308607	0.0318521	GFP	M
62	7	548137	0.0565747	GFP	M
62	8	258870	0.0267187	GFP	M
62	9	420525	0.0434035	GFP	M
62	10	348701	0.0359903	GFP	M
63	W	12910757	1	GFP	M
63	1	181124	0.0140289	GFP	M
63	2	306943	0.0237742	GFP	M
63	3	374636	0.0290174	GFP	M
63	4	542736	0.0420375	GFP	M
63	5	476673	0.0369206	GFP	M
63	6	308074	0.0238618	GFP	M
63	7	796844	0.0617194	GFP	M
63	8	272816	0.0211309	GFP	M
63	9	381727	0.0295666	GFP	M
63	10	593453	0.0459658	GFP	M
64	W	12200745	1	GFP	M
64	1	107283	0.00879315	GFP	M
64	2	284589	0.0233255	GFP	M
64	3	298326	0.0244515	GFP	M
64	4	457873	0.0375283	GFP	M
64	5	478745	0.039239	GFP	M
64	6	339264	0.0278068	GFP	M
64	7	694691	0.0569384	GFP	M
64	8	180333	0.0147805	GFP	M
64	9	398959	0.0326996	GFP	M
64	10	523717	0.042925	GFP	M
65	W	9800905	1	GFP	M
65	1	93401	0.00952983	GFP	M
65	2	262860	0.02682	GFP	M
65	3	302402	0.0308545	GFP	M
65	4	436671	0.0445542	GFP	M
65	5	381713	0.0389467	GFP	M
65	6	232059	0.0236773	GFP	M
65	7	668458	0.0682037	GFP	M
65	8	225143	0.0229717	GFP	M
65	9	341524	0.0348462	GFP	M
65	10	522754	0.0533373	GFP	M
66	W	12886581	1	GFP	M
66	1	178260	0.013833	GFP	M
66	2	249263	0.0193428	GFP	M
66	3	294304	0.022838	GFP	M
66	4	525454	0.0407753	GFP	M
66	5	422627	0.0327959	GFP	M
66	6	296610	0.023017	GFP	M
66	7	660793	0.0512776	GFP	M
66	8	134514	0.0104383	GFP	M
66	9	334054	0.0259226	GFP	M
66	10	484127	0.0375683	GFP	M
67	W	10494737	1	GFP	M
67	1	136003	0.0129592	GFP	M
67	2	194875	0.0185688	GFP	M
67	3	276571	0.0263533	GFP	M
67	4	463208	0.0441372	GFP	M
67	5	436719	0.0416131	GFP	M
67	6	262424	0.0250053	GFP	M
67	7	652593	0.0621829	GFP	M
67	8	305172	0.0290786	GFP	M
67	9	385050	0.0366898	GFP	M
67	10	598498	0.0570284	GFP	M
68	W	13150304	1	GFP	M
68	1	118128	0.00898291	GFP	M
68	2	251335	0.0191125	GFP	M
68	3	345609	0.0262814	GFP	M
68	4	400407	0.0304485	GFP	M
68	5	429943	0.0326945	GFP	M
68	6	269225	0.0204729	GFP	M
68	7	611562	0.0465055	GFP	M
68	8	228215	0.0173544	GFP	M
68	9	323155	0.024574	GFP	M
68	10	499638	0.0379944	GFP	M
69	W	13566375	1	GFP	M
69	1	107612	0.00793226	GFP	M
69	2	241574	0.0178068	GFP	M
69	3	357756	0.0263708	GFP	M
69	4	460971	0.0339789	GFP	M
69	5	511865	0.0377304	GFP	M
69	6	288132	0.0212387	GFP	M
69	7	744767	0.054898	GFP	M
69	8	150127	0.0110661	GFP	M
69	9	297440	0.0219248	GFP	M
69	10	308288	0.0227244	GFP	M
70	W	10488363	1	GFP	M
70	1	98857	0.0094254	GFP	M
70	2	228857	0.0218201	GFP	M
70	3	303785	0.028964	GFP	M
70	4	454909	0.0433727	GFP	M
70	5	430586	0.0410537	GFP	M
70	6	335782	0.0320147	GFP	M
70	7	773298	0.0737291	GFP	M
70	8	285540	0.0272245	GFP	M
70	9	456343	0.0435095	GFP	M
70	10	584433	0.055722	GFP	M

### Sheet: Table S4
Table S4. Summary of ATAC-seq read statistics.
Sample ID	h allele	Sex	Reads mapped to reference genome	Reference map rate (%)	Reads mapped to mitochondrial DNA	mtDNA map rate (%)	FRiP score	Effective reads in peaks	Effective reads (deduplicated)	Remarks
1	h[C]	Female	41749631	95.92	4629764	11.0894	0.450853	16680510	36997636	1 individual
2	h[C]	Female	40923085	95.65	7153502	17.4804	0.415212	14573239	35098312	1 individual
3	h[C]	Male	45757102	95.92	9170168	20.041	0.394288	15517851	39356658	1 individual
4	h[Sp]	Female	45110042	96.42	10784288	23.9066	0.418028	15044787	35989926	1 individual
5	h[Sp]	Female	52048708	94.65	5396326	10.3678	0.345824	15673749	45322882	1 individual
6	h[Sp]	Male	53575323	95.45	7999170	14.9307	0.276651	13053241	47183036	1 individual
7	h[A]	Female	60350518	96.19	14210960	23.5474	0.382702	19390476	50667256	1 individual
8	h[A]	Female	37456318	95.59	4483382	11.9696	0.399095	12340642	30921566	1 individual
9	h[A]	Male	45544345	96.25	10863486	23.8525	0.449865	16978051	37740338	1 individual
10	h	Female	72190032	95.03	6905628	9.5659	0.386934	13265358	34283270	1 individual
11	h	Female	49444440	91.11	3089060	6.24754	0.300506	10967441	36496564	pooled 3 individuals
12	h	Male	53054145	96.05	7942652	14.9708	0.459536	18227963	39666000	1 individual

### Sheet: Table S5
Table S5. Effect of dsx knockdown on frons melanization in male and female individuals.
Sex	Group	Degree of melanization
		0	1	2
Male	GFP RNAi	18	0	0
	dsx RNAi	16	3	7
Female	GFP RNAi	0	6	12
	dsx RNAi	1	2	8

### Sheet: Table S6
Table S6. Effect of dsx knockdown on hypopygial morphology in male and female individuals.
Sex	Group	hypopygial morphology
		normal	abnormal
Male	GFP RNAi	18	0
	dsx RNAi	14	12
Female	GFP RNAi	18	0
	dsx RNAi	9	2

### Sheet: Table S7
Table S7. Sex ratio of dsx RNAi-treated individuals.
Group	Injected larvae	Survived adults	Male adults (sex ratio)	Female adults (sex ratio)
dsx RNAi	56	37	26/37 (70.3%)	11/37 (29.7%)
GFP RNAi	55	36	18/36 (50%)	18/36 (50%)

### Sheet: Table S8
Table S8. Gene Ontorogy (GO) terms enriched in the DEGs between dsx RNAi males and GFP RNAi males
GO.ID Term Annotated Significant	Annotated	Contributing gene number	Expected gene number	p-value
GO:0090287 regulation of cellular response to growth factor stimulus	187	7	0.35	2.7e-08
GO:0071363 cellular response to growth factor stimulus	427	8	0.81	4.5e-07
GO:0070848 response to growth factor	439	8	0.83	5.6e-07
GO:0031589 cell-substrate adhesion	136	5	0.26	4.1e-06
GO:0090092 regulation of transmembrane receptor protein serine/threonine kinase signaling pathway	157	5	0.3	8.3e-06
GO:0007167 enzyme-linked receptor protein signaling pathway	644	8	1.22	1e-05
GO:0030510 regulation of BMP signaling pathway	81	4	0.15	1.4e-05
GO:0090288 negative regulation of cellular response to growth factor stimulus	81	4	0.15	1.4e-05
GO:0048585 negative regulation of response to stimulus	911	9	1.72	1.4e-05
GO:0071495 cellular response to endogenous stimulus	941	9	1.78	1.9e-05
GO:0010810 regulation of cell-substrate adhesion	91	4	0.17	2.2e-05
GO:0030513 positive regulation of BMP signaling pathway	34	3	0.06	3.3e-05
GO:0009968 negative regulation of signal transduction	783	8	1.48	4.2e-05
GO:0007178 transmembrane receptor protein serine/threonine kinase signaling pathway	221	5	0.42	4.3e-05
GO:0030509 BMP signaling pathway	110	4	0.21	4.6e-05
GO:0050793 regulation of developmental process	1679	11	3.18	4.7e-05
GO:0007166 cell surface receptor signaling pathway	1363	10	2.58	5.2e-05
GO:0071773 cellular response to BMP stimulus	115	4	0.22	5.4e-05
GO:0071772 response to BMP	118	4	0.22	6e-05
